# Rapid evolution of *Klebsiella pneumoniae* biofilms *in vitro* delineates adaptive changes selected during infection

**DOI:** 10.1101/2024.03.16.585345

**Authors:** Greta Zaborskytė, Patrícia Coelho, Marie Wrande, Linus Sandegren

## Abstract

Biofilm formation facilitates infection by the opportunistic pathogen *Klebsiella pneumoniae*, primarily through indwelling medical devices. Here, we address how *K. pneumoniae* can increase its biofilm capacity by experimental evolution of surface-attached biofilms to mimic catheter-associated infections. We observed rapid convergent evolution that altered or abolished capsule, modified the fimbrial adhesin MrkD, or increased production of fimbriae and cellulose via upregulated c-di-GMP-dependent pathways. However, evolutionary trajectories and resulting phenotypes showed strain differences, illustrating the importance of genetic background on biofilm adaptation. Multiple biofilm aspects, such as early attachment, biofilm topology, surface preference, and extracellular matrix composition, were affected in a mutation-specific manner. Acute virulence was linked to the underlying genetic change rather than the overall biofilm capacity. Single mutations conferring hypermucoidy and c-di-GMP-related changes extensively overlapped with previously identified adaptive changes in UTI and wound isolates, confirming biofilm as an important selective trait *in vivo*.
