## Supplementary Table 1 for "Rapid evolution of *Klebsiella pneumoniae* biofilms *in vitro* delineates adaptive changes selected during infection"

### Sheet: DA11912_full
			Supplementary Table 1. Genetic changes in the evolved clones and populations.
	Cycling conditions	Lineage	Cycle	Clone/population	DA number	Colony morphology	Reference position	Gene /intergenic region	SNP			Frequency (for populations)
									Nucleotide change	Protein change	Annotation
	Silicone (BHI)	1	Cycle 3	Clone 150	73677	hypermucoid	3460133	wzc DPF99_RS19135 (old DPF99_19540)	wzc (DPF99_RS19135):c.1613G>C	wzc (DPF99_RS19135):p.Gly538Ala	Wzc tyrosine autokinase
				Clone 152	73678	wt							nothing?
			Cycle 6	Clone 1	73128	wt	2192963	---> DPF99_RS12695 X DPF99_RS12700 --->	SNV		DPF99_RS12695 "hypothetical protein" DPF99_RS12700 "hypothetical protein"
							3922446	<--- rRNA (DPF99_RS21195) X clpB (DPF99_RS21200) <---	SNV		DPF99_RS21195 rRNA clpB (DPF99_RS21200) "ATP-dependent chaperone ClpB"
							4285390	mrkJ DPF99_RS23025 (old DPF99_23475)	mrkJ (DPF99_RS23025):c.417delG	mrkJ (DPF99_RS23025):p.Trp140fs	MrkJ phosphodiesterase
				Population 1	73688	NA	2027328	DPF99_RS11805	DPF99_RS11805:c.1503G>C	synonymous	replication endonuclease	60
							2192963	---> DPF99_RS12695 X DPF99_RS12700 --->	SNV		DPF99_RS12695 "hypothetical protein" DPF99_RS12700 "hypothetical protein"	100
							3922446	<--- rRNA (DPF99_RS21195) X clpB (DPF99_RS21200) <---	SNV		DPF99_RS21195 rRNA clpB (DPF99_RS21200) "ATP-dependent chaperone ClpB"	95
							4285390	mrkJ DPF99_RS23025 (old DPF99_23475)	mrkJ (DPF99_RS23025):c.417delG	mrkJ (DPF99_RS23025):p.Trp140fs	MrkJ phosphodiesterase	100
		2	Cycle 3	Clone 163	73679	wt	3188183	spyo DPF99_RS17755 (old DPF99_18165)	spyo DPF99_RS17755:c.1082C>G	spyo DPF99_RS17755:p.Thr361Ser	spyo
				Clone 165	73680	wt	3188183	spyo DPF99_RS17755 (old DPF99_18165)	spyo DPF99_RS17755:c.1082C>G	spyo DPF99_RS17755:p.Thr361Ser	spyo
			Cycle 4	Clone 166	73700	wt	3188183	spyo DPF99_RS17755 (old DPF99_18165)	spyo DPF99_RS17755:c.1082C>G	spyo DPF99_RS17755:p.Thr361Ser	spyo
							4285206	mrkJ DPF99_RS23025 (old DPF99_23475)	mrkJ (DPF99_RS23025):c.233T>G	mrkJ (DPF99_RS23025):p.Phe78Cys	MrkJ phosphodiesterase
							4680077	rpsH DPF99_RS25090 (old DPF99_25595)	rpsH DPF99_RS25090:c.76_77delinsGA	rpsH DPF99_RS25090:p.Thr26Asp	30 s ribosomal protein S8
				Population 2	73689	wt	3188183	spyo DPF99_RS17755 (old DPF99_18165)	spyo DPF99_RS17755:c.1082C>G	spyo DPF99_RS17755:p.Thr361Ser	spyo	100
							4285206	mrkJ DPF99_RS23025 (old DPF99_23475)	mrkJ (DPF99_RS23025):c.233T>G	mrkJ (DPF99_RS23025):p.Phe78Cys	MrkJ phosphodiesterase	96.55
							4680077	rpsH DPF99_RS25090 (old DPF99_25595)	rpsH DPF99_RS25090:c.76_77delinsGA	rpsH DPF99_RS25090:p.Thr26Asp	30 s ribosomal protein S8	100
			Cycle 5	Population 3	73690	wt	2713370	DPF99_RS15335 (old DPF99_15740)	DPF99_RS15335:c.515G>T	DPF99_RS15335:p.Trp172Leu	cytochrome c biogenesis protein	87.5
							2725892	mrdA DPF99_RS15395 (old DPF99_15800)	DPF99_15800:c.863G>C	DPF99_15800:p.Gly288Ala	MrdA PBP	38.46
							3188183	spyo DPF99_RS17755 (old DPF99_18165)	spyo DPF99_RS17755:c.1082C>G	spyo DPF99_RS17755:p.Thr361Ser	spyo	100
							4285206	mrkJ DPF99_RS23025 (old DPF99_23475)	mrkJ (DPF99_RS23025):c.233T>G	mrkJ (DPF99_RS23025):p.Phe78Cys	MrkJ phosphodiesterase	95.83
							4286855	mrkD DPF99_RS23035 (old DPF99_23485)	mrkD (DPF99_RS23035):c.515T>C	mrkD (DPF99_RS23035):p.Leu172Pro	MrkD fimbrial protein	65
							4680077	rpsH DPF99_RS25090 (old DPF99_25595)	rpsH DPF99_RS25090:c.76_77delinsGA	rpsH DPF99_RS25090:p.Thr26Asp	30 s ribosomal protein S8	100
			Cycle 6	Clone 7	73129	wt	2713370	DPF99_RS15335 (old DPF99_15740)	DPF99_RS15335:c.515G>T	DPF99_RS15335:p.Trp172Leu	cytochrome c biogenesis protein
							2725892	mrdA DPF99_RS15395 (old DPF99_15800)	DPF99_15800:c.863G>C	DPF99_15800:p.Gly288Ala	MrdA PBP
							3188183	spyo DPF99_RS17755 (old DPF99_18165)	spyo DPF99_RS17755:c.1082C>G	spyo DPF99_RS17755:p.Thr361Ser	spyo
							4285206	mrkJ DPF99_RS23025 (old DPF99_23475)	mrkJ (DPF99_RS23025):c.233T>G	mrkJ (DPF99_RS23025):p.Phe78Cys	MrkJ phosphodiesterase
							4286855	mrkD DPF99_RS23035 (old DPF99_23485)	mrkD (DPF99_RS23035):c.515T>C	mrkD (DPF99_RS23035):p.Leu172Pro	MrkD fimbrial protein
							4680077	rpsH DPF99_RS25090 (old DPF99_25595)	rpsH DPF99_RS25090:c.76_77delinsGA	rpsH DPF99_RS25090:p.Thr26Asp	30 s ribosomal protein S8
							3455347^3455357	KL102_10 (DPF99_RS19115)	IS5 inserted in KL102_10		KL102_10 glycosyltransferase (capsule)
				Population 4	73691	wt	2713370	DPF99_RS15335 (old DPF99_15740)	DPF99_RS15335:c.515G>T	DPF99_RS15335:p.Trp172Leu	cytochrome c biogenesis protein	83.33	5/6 reads
							2725892	mrdA DPF99_RS15395 (old DPF99_15800)	DPF99_15800:c.863G>C	DPF99_15800:p.Gly288Ala	MrdA PBP	90.91
							3188183	spyo DPF99_RS17755 (old DPF99_18165)	spyo DPF99_RS17755:c.1082C>G	spyo DPF99_RS17755:p.Thr361Ser	spyo	100
							4285206	mrkJ DPF99_RS23025 (old DPF99_23475)	mrkJ (DPF99_RS23025):c.233T>G	mrkJ (DPF99_RS23025):p.Phe78Cys	MrkJ phosphodiesterase	100
							4286855	mrkD DPF99_RS23035 (old DPF99_23485)	mrkD (DPF99_RS23035):c.515T>C	mrkD (DPF99_RS23035):p.Leu172Pro	MrkD fimbrial protein	100
							4680077	rpsH DPF99_RS25090 (old DPF99_25595)	rpsH DPF99_RS25090:c.76_77delinsGA	rpsH DPF99_RS25090:p.Thr26Asp	30 s ribosomal protein S8	100
		3	Cycle 2	Clone 177	73701	hypermucoid	3273175	prc DPF99_RS18170 (old DPF99_18590)	prc (DPF99_RS18170):c.1367T>A	prc (DPF99_RS18170):p.Ile456Asn	Prc; carboxy-terminal processing peptidase
							3460133	wzc DPF99_RS19135 (old DPF99_19540)	wzc DPF99_RS19135:c.1613G>C	wzc DPF99_RS19135:p.Gly538Ala	Wzc tyrosine autokinase
			Cycle 6	Clone 101	73130	translucent	476095	DPF99_RS04445 X DPF99_RS04450	SNV		DPF99_RS04445 "3-ketoacyl-ACP reductase" DPF99_RS04450 "TetR/AcrR family transcriptional regulator"
							3457903^3457913	wbaP DPF99_RS19130 (old DPF99_19535)	IS5 inserted in wbaP
							4284999^4285009	mrkJ DPF99_RS23025 (old DPF99_23475)	IS5 inserted in MrkJ		MrkJ phosphodiesterase
				Clone 102	73131	hypermucoid	3273175	prc DPF99_RS18170 (old DPF99_18590)	prc (DPF99_RS18170):c.1367T>A	prc (DPF99_RS18170):p.Ile456Asn	Prc; carboxy-terminal processing peptidase
							3460133	wzc DPF99_RS19135 (old DPF99_19540)	wzc DPF99_RS19135:c.1613G>C	wzc DPF99_RS19135:p.Gly538Ala	Wzc tyrosine autokinase
				Population 5	73692	NA		mrkJ DPF99_RS23025 (old DPF99_23475)	IS5 inserted in MrkJ		MrkJ phosphodiesterase	95
								uneven coverage in cps region	IS5 in hypothetical gene DPF99_19530 (cps region)
		4	Cycle 2	Clone 182	73681	hypermucoid	3459818	wzc DPF99_RS19135 (old DPF99_19540)	wzc (DPF99_RS19135):c.1928C>A	wzc (DPF99_RS19135):p.Pro643His	Wzc tyrosine autokinase
				Clone 184	73682	wt	3033897	DPF99_RS16990 (old DPF99_17400)	DPF99_RS16990:c.270C>T	synonymous	bifunctional 3-(3-hydroxy-phenyl)propionate/3-hydroxycinnamic acid hydroxylase
			Cycle 3	Clone 187	73683	wt	1547928	<--- gltA (DPF99_RS09475) X sdhC (DPF99_RS09480) --->	SNV		gltA (DPF99_RS09475) "citrate synthase" sdhC (DPF99_RS09480) "succinate dehydrogenase cytochrome b556 subunit"			CHECK multiple mutations in a plasmid gene DPF99_00915
							1547940
							3033897	DPF99_RS16990 (old DPF99_17400)	DPF99_RS16990:c.270C>T	synonymous	bifunctional 3-(3-hydroxy-phenyl)propionate/3-hydroxycinnamic acid hydroxylase
							4448283	DPF99_RS23870 (old DPF99_24330)	DPF99_24330:c.636C>G	synonymous	glutathionylspermidine synthase family protein
							4599384	mtgA DPF99_RS24675 (old DPF99_25155)	mtgA (DPF99_RS24675):c.259T>C	mtgA (DPF99_RS24675):p.Phe87Leu	peptidoglycan transglycosylase
			Cycle 5	Clone 195	73684	translucent	3033897	DPF99_RS16990 (old DPF99_17400)	DPF99_RS16990:c.270C>T	synonymous	bifunctional 3-(3-hydroxy-phenyl)propionate/3-hydroxycinnamic acid hydroxylase
							3462020	wzb DPF99_RS19140 (old DPF99_19545)	wzb (DPF99_RS19140):c.176C>A	wzb (DPF99_RS19140):p.Ser59*	wzb (phosphatase)
				Clone 197	73685	wt	3033897	DPF99_RS16990 (old DPF99_17400)	DPF99_RS16990:c.270C>T	synonymous	bifunctional 3-(3-hydroxy-phenyl)propionate/3-hydroxycinnamic acid hydroxylase
							4285386	mrkJ DPF99_RS23025 (old DPF99_23475)	mrkJ (DPF99_RS23025):c.413C>G	mrkJ (DPF99_RS23025):p.Ser138*	MrkJ phosphodiesterase
				Population 6	73693	NA	1547928	<--- gltA (DPF99_RS09475) X sdhC (DPF99_RS09480) --->	SNV		gltA (DPF99_RS09475) "citrate synthase" sdhC (DPF99_RS09480) "succinate dehydrogenase cytochrome b556 subunit"	3.22	2/62 reads
							1547940					3.33	2/60 reads
							3033897	DPF99_RS16990 (old DPF99_17400)	DPF99_RS16990:c.270C>T	synonymous	bifunctional 3-(3-hydroxy-phenyl)propionate/3-hydroxycinnamic acid hydroxylase	96.97
							3462020	wzb DPF99_RS19140 (old DPF99_19545)	wzb (DPF99_RS19140):c.176C>A	wzb (DPF99_RS19140):p.Ser59*	wzb (phosphatase)	50
							4285386	mrkJ DPF99_RS23025 (old DPF99_23475)	mrkJ (DPF99_RS23025):c.413C>G	mrkJ (DPF99_RS23025):p.Ser138*	MrkJ phosphodiesterase	21.62
			Cycle 6	Clone 14	73132	wt	1547928	<--- gltA (DPF99_RS09475) X sdhC (DPF99_RS09480) --->	SNV		gltA (DPF99_RS09475) "citrate synthase" sdhC (DPF99_RS09480) "succinate dehydrogenase cytochrome b556 subunit"
							1547940
							3033897	DPF99_RS16990 (old DPF99_17400)	DPF99_RS16990:c.270C>T	synonymous	bifunctional 3-(3-hydroxy-phenyl)propionate/3-hydroxycinnamic acid hydroxylase
							4448283	DPF99_RS23870 (old DPF99_24330)	DPF99_24330:c.636C>G	synonymous	glutathionylspermidine synthase family protein
							4287240..4287251	mrkD DPF99_RS23035 (old DPF99_23485)	12 nt deletion in mrkD	mrkD (DPF99_RS23035):p.Gly40_Val43del	MrkD fimbrial protein
				Population 7	73694	NA	1547928	<--- gltA (DPF99_RS09475) X sdhC (DPF99_RS09480) --->	SNV		gltA (DPF99_RS09475) "citrate synthase" sdhC (DPF99_RS09480) "succinate dehydrogenase cytochrome b556 subunit"	93.1
							1547940					93.33
							3033897	DPF99_RS16990 (old DPF99_17400)	DPF99_RS16990:c.270C>T	synonymous	bifunctional 3-(3-hydroxy-phenyl)propionate/3-hydroxycinnamic acid hydroxylase	100
							4448283	DPF99_RS23870 (old DPF99_24330)	DPF99_24330:c.636C>G	synonymous	glutathionylspermidine synthase family protein	100
							4287240..4287251	mrkD DPF99_RS23035 (old DPF99_23485)	12 nt deletion in mrkD	mrkD (DPF99_RS23035):p.Gly40_Val43del	MrkD fimbrial protein	100
							4285386	mrkJ DPF99_RS23025 (old DPF99_23475)	mrkJ (DPF99_RS23025):c.413C>G	mrkJ (DPF99_RS23025):p.Ser138*	MrkJ phosphodiesterase	6.15	4/65 reads
		5	Cycle 6	Clone 17	73134	wt	3103535	---> DPF99_RS27740 X DPF99_RS17350 --->	Deletion (1 nt)		DPF99_RS27740 "hypothetical protein" DPF99_RS17350 "YceI family protein"
							4285474	mrkJ DPF99_RS23025 (old DPF99_23475)	mrkJ (DPF99_RS23025):c.506delT	mrkJ (DPF99_RS23025):p.Phe169fs	MrkJ phosphodiesterase
		6	Cycle 6	Clone 16	73133	translucent			skip from analysis, sequence looks very weird
	Cycling conditions	Lineage	Cycle	Clone/population	DA number	Colony morphology	Reference position	Gene /intergenic region	SNP			Frequency (for populations)
									Nucleotide change	Protein change	Annotation
	Silicone + fibrinogen (BHI)	1	Cycle 6	Clone 46	73143	wt	3188183	spyo DPF99_RS17755 (old DPF99_18165)	spyo DPF99_RS17755:c.1082C>G	spyo DPF99_RS17755:p.Thr361Ser	Spyo
							4287240..4287251	mrkD DPF99_RS23035 (old DPF99_23485)	12 nt deletion in mrkD	mrkD (DPF99_RS23035):p.Gly40_Val43del	MrkD fimbrial protein
		2	Cycle 6	Clone 49	73144	hypermucoid	3008262	<--- DPF99_RS16875 X DPF99_RS16880 <---	SNV		DPF99_RS16875 "basic amino acid ABC transporter substrate-binding protein" DPF99_RS16880 "MurR/RpiR family transcriptional regulator"
							3188183	spyo DPF99_RS17755 (old DPF99_18165)	spyo DPF99_RS17755:c.1082C>G	spyo DPF99_RS17755:p.Thr361Ser	Spyo
							3459818	wzc DPF99_RS19135 (old DPF99_19540)	wzc (DPF99_RS19135):c.1928C>A	wzc (DPF99_RS19135):p.Pro643His	Wzc tyrosine kinase
			Cycle 6	Clone 50	73145	wt	1155402	DPF99_RS07645 (old DPF99_07860)	DPF99_RS07645:c.1672delA	DPF99_RS07645:p.Thr558fs	FAD-dependent oxidoredctase
							2619604	DPF99_RS14850 (old DPF99_15250)	DPF99_RS14850:c.707C>T	DPF99_RS14850:p.Ala236Val	aldo/keto reductase
							3188183	spyo DPF99_RS17755 (old DPF99_18165)	spyo DPF99_RS17755:c.1082C>G	spyo DPF99_RS17755:p.Thr361Ser	SPYO
		3	Cycle 3	Clone 226	73686	hypermucoid	3273175	prc DPF99_RS18170 (old DPF99_18590)	prc (DPF99_RS18170):c.1367T>A	prc (DPF99_RS18170):p.Ile456Asn	Prc
							3460133	wzc DPF99_RS19135 (old DPF99_19540)	wzc (DPF99_RS19135):c.1613G>C	wzc (DPF99_RS19135):p.Gly538Ala	Wzc tyrosine kinase
				Clone 227	73687	hypermucoid	2440246	DPF99_RS13915 (old DPF99_14320)	DPF99_RS13915 :c.829C>A	DPF99_RS13915 :p.Pro277Thr	Anion permease
							2873225	DPF99_RS16130 (old DPF99_16530)	DPF99_RS16130:c.138C>T	synonymous	small hypothetical protein (close to MFS transporter
							2874864	DPF99_RS16140 (old DPF99_16540)	DPF99_RS16140:c.601T>G	DPF99_RS16140:p.Phe201Val	MFS transporter
							3273175	prc DPF99_RS18170 (old DPF99_18590)	prc (DPF99_RS18170):c.1367T>A	prc (DPF99_RS18170):p.Ile456Asn	Prc
							3460133	wzc DPF99_RS19135 (old DPF99_19540)	wzc (DPF99_RS19135):c.1613G>C	wzc (DPF99_RS19135):p.Gly538Ala	Wzc tyrosine kinase
			Cycle 4	Population 11	73698	NA	3273175	prc DPF99_RS18170 (old DPF99_18590)	prc (DPF99_RS18170):c.1367T>A	prc (DPF99_RS18170):p.Ile456Asn	Prc	71.9	41/57	0.719298
							3460133	wzc DPF99_RS19135 (old DPF99_19540)	wzc (DPF99_RS19135):c.1613G>C	wzc (DPF99_RS19135):p.Gly538Ala	Wzc tyrosine kinase	76.2	16/21	0.761905
							2440246	DPF99_RS13915 (old DPF99_14320)	DPF99_RS13915 :c.829C>A	DPF99_RS13915 :p.Pro277Thr	Anion permease	26.9	7/26	0.269231
							2874864	DPF99_RS16140 (old DPF99_16540)	DPF99_RS16140:c.601T>G	DPF99_RS16140:p.Phe201Val	MFS transporter	22.6	7/31	0.225806
			Cycle 6	Clone 52	73146	translucent	2440246	DPF99_RS13915 (old DPF99_14320)	DPF99_RS13915 :c.829C>A	DPF99_RS13915 :p.Pro277Thr	Anion permease
							2873225	DPF99_RS16130 (old DPF99_16530)	DPF99_RS16130:c.138C>T	synonymous	small hypothetical protein (close to MFS transporter
							2874864	DPF99_RS16140 (old DPF99_16540)	DPF99_RS16140:c.601T>G	DPF99_RS16140:p.Phe201Val	MFS transporter
							3273175	prc DPF99_RS18170 (old DPF99_18590)	prc (DPF99_RS18170):c.1367T>A	prc (DPF99_RS18170):p.Ile456Asn	Prc
							3460133	wzc DPF99_RS19135 (old DPF99_19540)	wzc (DPF99_RS19135):c.1613G>C	wzc (DPF99_RS19135):p.Gly538Ala	Wzc tyrosine kinase
							3461846^3461857	wzb (DPF99_RS19140 (old DPF99_19545)	IS5 insertion in wzb		Wzb tyrosine phosphatase
				Clone 53	73147	hypermucoid	3273175	prc DPF99_RS18170 (old DPF99_18590)	prc (DPF99_RS18170):c.1367T>A	prc (DPF99_RS18170):p.Ile456Asn	Prc
							3460133	wzc DPF99_RS19135 (old DPF99_19540)	wzc (DPF99_RS19135):c.1613G>C	wzc (DPF99_RS19135):p.Gly538Ala	Wzc tyrosine kinase
				Clone 118	73148	wt	2020652	DPF99_RS11750 (old DPF99_12110)	DPF99_RS11750:c.128delG	DPF99_RS11750:p.Arg43fs	sensor domain containing DGC
							3176624	vasK DPF99_RS17685 (old DPF99_18095)	vasK (DPF99_RS17685):c.1697A>T	vasK (DPF99_RS17685):p.Asp566Val	type VI secretion system VasK
				Population 12	73699		2440246	DPF99_RS13915 (old DPF99_14320)	DPF99_RS13915 :c.829C>A	DPF99_RS13915 :p.Pro277Thr	Anion permease	16.67
							2874864	DPF99_RS16140 (old DPF99_16540)	DPF99_RS16140:c.601T>G	DPF99_RS16140:p.Phe201Val	MFS transporter	20.69
							3016346	---> DPF99_RS16905 X DPF99_RS16910 <---			DPF99_RS16905 "TonB-dependent siderophore receptor" DPF99_RS16910 "ABC transporter ATP-binding protein"	17.65
							3176624	vasK DPF99_RS17685 (old DPF99_18095)	vasK (DPF99_RS17685):c.1697A>T	vasK (DPF99_RS17685):p.Asp566Val	type VI secretion system VasK	76.47
							3273175	prc DPF99_RS18170 (old DPF99_18590)	prc (DPF99_RS18170):c.1367T>A	prc (DPF99_RS18170):p.Ile456Asn	Prc	44.44
							3460133	wzc DPF99_RS19135 (old DPF99_19540)	wzc (DPF99_RS19135):c.1613G>C	wzc (DPF99_RS19135):p.Gly538Ala	Wzc tyrosine kinase	40
		4	Cycle 4	Clone 251	73704	translucent	3458156^3458167	wbaP DPF99_RS19130 (old DPF99_19535)	IS5 insertion in wbaP
							4286978^4286979	mrkD DPF99_RS23035 (old DPF99_23485)	duplication (30 nt) MrkD	dupl. (F130-N140)	MrkD fimbrial protein
				Clone 253	73705	wt	3453860	KL102_12 DPF99_RS19105 (old DPF99_19510)	KL102_12 DPF99_RS19105:c.130C>A	KL102_12 DPF99_RS19105:p.Pro44Thr	glycosyltransferase family 4 protein KL102_12 (capsule)
							4286978^4286979	mrkD DPF99_RS23035 (old DPF99_23485)	duplication (30 nt) MrkD	dupl. (F130-N140)	MrkD fimbrial protein
								mrkJ DPF99_RS23025 (old DPF99_23475)	IS5 insertion in MrkJ
				Population 14	73711		4286978^4286979	mrkD DPF99_RS23035 (old DPF99_23485)	duplication (30 nt) MrkD	dupl. (F130-N140)	MrkD fimbrial protein	72
								mrkJ DPF99_RS23025 (old DPF99_23475)	IS5 insertion in MrkJ		MrkJ phosphodiesterase	45
			Cycle 5	Clone 254	73706	translucent	4286978^4286979	mrkD DPF99_RS23035 (old DPF99_23485)	duplication (30 nt) MrkD	dupl. (F130-N140)	MrkD fimbrial protein		then why is it transparent???		deletion in hypothetical protein 19530 from cps region?
				Clone 257	73707	wt	4286978^4286979	mrkD DPF99_RS23035 (old DPF99_23485)	duplication (30 nt) MrkD	dupl. (F130-N140)	MrkD fimbrial protein
								mrkJ DPF99_RS23025 (old DPF99_23475)	IS5 insertion in MrkJ		MrkJ phosphodiesterase
			Cycle 6	Clone 119	73149	translucent			tRNA: DPF99_20790
								mrkD DPF99_RS23035 (old DPF99_23485)	IS5 insertion in mrkD DPF99_23485
									IS5 insertion in wzc DPF99_19540
				Clone 120	73150	wt		mrkD DPF99_RS23035 (old DPF99_23485)	mrkD:c.496A>T	mrkD:p.Ser166Cys	MrkD fimbrial protein
							4286978^4286979	mrkD DPF99_RS23035 (old DPF99_23485)	duplication (30 nt) MrkD	dupl. (F130-N140)	MrkD fimbrial protein
				Population 15	73712		3453860	KL102_12 DPF99_RS19105 (old DPF99_19510)	KL102_12 DPF99_RS19105:c.130C>A	KL102_12 DPF99_RS19105:p.Pro44Thr	glycosyltransferase family 4 protein KL102_12 (capsule)	71
								mrkD DPF99_RS23035 (old DPF99_23485)	DPF99_23485:c.496A>T	DPF99_23485:p.Ser166Cys	MrkD fimbrial protein	37.53
										synonymous		36.5
							4286978^4286979	mrkD DPF99_RS23035 (old DPF99_23485)	duplication (30 nt) MrkD	dupl. (F130-N140)	MrkD fimbrial protein	88
								mrkJ DPF99_RS23025 (old DPF99_23475)	IS5 insertion in MrkJ		MrkJ phosphodiesterase	67
		5	Cycle 6	Clone 121	73151	wt	no clear changes?
		6	Cycle 6	Clone 63	73152	wt	2799820	DPF99_RS15745 (old DPF99_16150)	DPF99_RS15745:c.122A>T	DPF99_RS15745:p.Asp41Val	Iron ABC transporter permease
							3413938	intergenic (DPF99_19340/DPF99_19345)
							4287240..4287251	mrkD DPF99_RS23035 (old DPF99_23485)	12 nt deletion in mrkD	mrkD (DPF99_RS23035):p.Gly40_Val43del	MrkD fimbrial protein
	Cycling conditions	Lineage	Cycle	Clone/population	DA number	Colony morphology	Reference position	Gene /intergenic region	SNP
									Nucleotide change	Protein change	Annotation
	HT (high inoculum)	1	Cycle 5	Clone	58322	wt	4287240..4287251	mrkD DPF99_RS23035 (old DPF99_23485)	12 nt deletion in mrkD	mrkD (DPF99_RS23035):p.Gly40_Val43del	MrkD fimbrial protein
		2	Cycle 5	Clone	60375	hypermucoid	3188183	spyo DPF99_RS17755 (old DPF99_18165)	spyo DPF99_RS17755:c.1082C>G	spyo DPF99_RS17755:p.Thr361Ser	Spyo
							3460572	wzc DPF99_RS19135 (old DPF99_19540)	DPF99_19540:c.1174C>A	DPF99_19540:p.Gln392Lys	Wzc tyrosine protein kinase
							3462175	DPF99_19545	DPF99_19545:c.21T>C	synonymous	Wzb protein tyrosine phosphatase
		3	Cycle 5	Clone	58323	wt	3188183	spyo DPF99_RS17755 (old DPF99_18165)	spyo DPF99_RS17755:c.1082C>G	spyo DPF99_RS17755:p.Thr361Ser	Spyo
		4	Cycle 5	Clone	58324	wt	3188183	spyo DPF99_RS17755 (old DPF99_18165)	spyo DPF99_RS17755:c.1082C>G	spyo DPF99_RS17755:p.Thr361Ser	Spyo
		5	Cycle 5	Clone	60376	wt	3188183	spyo DPF99_RS17755 (old DPF99_18165)	spyo DPF99_RS17755:c.1082C>G	spyo DPF99_RS17755:p.Thr361Ser	Spyo
							589185	DPF99_RS04970 (old DPF99_05085)	DPF99_RS04970:c.248T>G	DPF99_RS04970:p.Ile83Ser	Hypothetical protein
		6	Cycle 5	Clone	60377	wt	24591	---> dsbA (DPF99_RS02290) X DPF99_RS02295 <---	SNV		dsbA "thiol:disulfide interchange protein DsbA" DPF99_RS02295 "acyltransferase"
							2408870	tus DPF99_RS13760 (old DPF99_14155)	tus DPF99_RS13760:c.276A>T	synonymous	DNA replication terminus site-binding protein
		7	Cycle 5	Clone	58325	not clear
		8	Cycle 5	Clone	58326	wt	3188183	spyo DPF99_RS17755 (old DPF99_18165)	spyo DPF99_RS17755:c.1082C>G	spyo DPF99_RS17755:p.Thr361Ser	Spyo
							4285113	mrkJ DPF99_RS23025 (old DPF99_23475)	mrkJ (DPF99_RS23025):c.144delC	mrkJ (DPF99_RS23025):p.Glu49fs	MrkJ phosphodiesterase
		9	Cycle 5	Clone	60378	wt	3618285	rcsD DPF99_RS19795 (old DPF99_20215)	rcsD (DPF99_RS19795):c.649G>A	rcsD (DPF99_RS19795):p.Gly217Arg	RcsD phosphotransferase
			Cycle 5	Clone	60379	wt	1690472	---> gsiD (DPF99_RS10175) X rimO (DPF99_RS10180) <---	Insertion (1 nt)		gsiD (DPF99_RS10175) "glutathione ABC transporter permease GsiD" rimO (DPF99_RS10180) "30S ribosomal protein S12 methylthiotransferase RimO"
		10					2791574	narG DPF99_RS15720 (old DPF99_16125)	narG (DPF99_RS15720):c.1646A>G	narG (DPF99_RS15720):p.His549Arg	NarG nitrate reductase subunit alpha
							4285314	mrkJ DPF99_RS23025 (old DPF99_23475)	mrkJ (DPF99_RS23025):c.341T>C	mrkJ (DPF99_RS23025):p.Phe114Ser	MrkJ phosphodiesterase
	HT (low inoculum)	1	Cycle 5	Clone	62416	wt	no changes in the coding region?
		2	Cycle 5	Clone	62417	wt	3188183	spyo DPF99_RS17755 (old DPF99_18165)	spyo DPF99_RS17755:c.1082C>G	spyo DPF99_RS17755:p.Thr361Ser	Spyo
		3	Cycle 5	Clone	62418	wt	3188183	spyo DPF99_RS17755 (old DPF99_18165)	spyo DPF99_RS17755:c.1082C>G	spyo DPF99_RS17755:p.Thr361Ser	Spyo
		6	Cycle 5	Clone	62421	translucent	34458 (plasmid CP030069)	DPF99_02100	DPF99_02100:c.20A>G	DPF99_02100:p.Asp7Gly	Hypothetical protein (on plasmid); no putative conserved domains
							3188183	spyo DPF99_RS17755 (old DPF99_18165)	spyo DPF99_RS17755:c.1082C>G	spyo DPF99_RS17755:p.Thr361Ser	Spyo
							3458880	wbaP DPF99_RS19130 (old DPF99_19535)	wbaP (DPF99_RS19130):c.613delA	wbaP (DPF99_RS19130):p.Thr205fs	WbaP initial glycosyltransferase (capsule)
			Cycle 5	Clone	62694	wt	88336	metL DPF99_RS02595 (old DPF99_02605)	metL (DPF99_RS02595):c.1178T>A	metL (DPF99_RS02595):p.Leu393Gln	MetL (bifunctional aspartate kinase/homoserine dehydrogenase II)
		7	Cycle 5	Clone	62423	wt	4285401	mrkJ DPF99_RS23025 (old DPF99_23475)	mrkJ (DPF99_RS23025):c.428A>T	mrkJ (DPF99_RS23025):p.Asp143Val	MrkJ phosphodiesterase
		9	Cycle 5	Clone	62425	wt	4285401	mrkJ DPF99_RS23025 (old DPF99_23475)	mrkJ (DPF99_RS23025):c.428A>T	mrkJ (DPF99_RS23025):p.Asp143Val	MrkJ phosphodiesterase
							4287249	mrkD DPF99_RS23035 (old DPF99_23485)	mrkD (DPF99_RS23035):c.120_122delCAG	mrkD (DPF99_RS23035):p.Arg41del	MrkD
			Cycle 5	Clone	62426	wt	2448410	---> DPF99_RS13940 X DPF99_RS13945 --->	Insertion (1 nt)		DPF99_RS13940 "hypothetical protein" DPF99_RS13945 "N-acetylmuramic acid 6-phosphate etherase"
		10					4287193	mrkD DPF99_RS23035 (old DPF99_23485)	mrkD (DPF99_RS23035):c.177G>T	mrkD (DPF99_RS23035):p.Trp59Cys	MrkD

### Sheet: DA12090_full
	Cycling conditions	Lineage	Cycle	Clone/population	DA number	Colony morphology	Reference position	Gene /intergenic region	SNP			Frequency (for populations)	Comments
									Nucleotide change	Protein change	Annotation
	Silicone	1	Cycle 6	Clone 22	73135	translucent	1854537	DL426_10125	DL426_10125:c.987T>G	synonymous	ribose ABC transporter permease
							1854555	DL426_10125	DL426_10125:c.1005C>G	synonymous
							1854561	DL426_10125	DL426_10125:c.1011G>T	synonymous
							3321396 (not real)	right before DL426_17520	SNV	NA	DUF1482 family protein
							3526180	<--- wzi (DL426_18655) X cpsACP (DL426_18660) <---	Insertion (1 nt)	NA	wzi (DL426_18655) "capsule assembly Wzi family protein" cpsACP (DL426_18660) "phosphatase PAP2 family protein" OBS! This one looks like there is ORF not annotated! Would make sense with the phenotype too. When BLASTED of2, no conservative domains. Orf 10 gives 71,88% similarity to glycosyltransferase
							5046654	bcsB (DL426_26300)	bcsB (DL426_26300):c.1676C>A	bcsB (DL426_26300):p.Ala559Asp	Cellulose biosynthesis c-di-GMP regulatory protein BcsB
				Population 8	73695	NA	3526180	<--- wzi (DL426_18655) X cpsACP (DL426_18660) <---	Insertion (1 nt)	NA	wzi (DL426_18655) "capsule assembly Wzi family protein" cpsACP (DL426_18660) "phosphatase PAP2 family protein" OBS! This one looks like there is ORF not annotated! Would make sense with the phenotype too. When BLASTED of2, no conservative domains. Orf 10 gives 71,88% similarity to glycosyltransferase	100
							5046654	bcsB (DL426_26300)	bcsB (DL426_26300):c.1676C>A	bcsB (DL426_26300):p.Ala559Asp	Cellulose biosynthesis c-di-GMP regulatory protein BcsB	100
		2	Cycle 6	Clone 105	73137	wt	2185260	DL426_11780	DL426_11780:c.547C>T	synonymous	peptide ABC transporter substrate-binding protein SapA
							3321396 (not real)	right before DL426_17520	SNV	NA	DUF1482 family protein
							5040810	bcsZ (DL426_26285)	bcsZ (DL426_26285):c.545_548dupGCGC	bcsZ (DL426_26285):p.Phe184fs	Endoglucanase (hydrolysis of cellulose)
		3	Cycle 6	Clone 110	73138	wt	3321396 (not real)	right before DL426_17520	SNV	NA	DUF1482 family protein
							4395655	mrkJ (DL426_22920)	mrkJ (DL426_22920):c.205G>C	mrkJ (DL426_22920):p.Ala69Pro	MrkJ phosphodiesterase
		4	Cycle 6	Clone 34	73139	wt (small)	4397717..4397728	mrkD (DL426_22930)	12 nt deletion	mrkD (DL426_22930):p.Gly40_Val43del	Type 3 fimbriael adhesin
		5	Cycle 6	Clone 38	73140	wt	47406	fdnG (DL426_01330)	DL426_01330:c.1782A>G	synonymous	formate dehydrogenase-N subunit alpha
							578944	DL426_03985	DL426_03985:c.823C>A	DL426_03985:p.Pro275Thr	type I restriction-modification system endonuclease
							1655473	DL426_09280	DL426_09280:c.152C>A	DL426_09280:p.Ser51Tyr	DUF1471 domain-containing protein
							3321396 (not real)	right before DL426_17520	SNV	NA	DUF1482 family protein
							4397670	mrkD (DL426_22930)	mrkD (DL426_22930):c.177G>T	mrkD (DL426_22930):p.Trp59Cys	MrkD fimbrial protein
		6	Cycle 2	Population 9	73696	NA	3216718	vasK (DL426_17010)	vasK (DL426_17010):c.2981C>T	vasK (DL426_17010):p.Thr994Met	type VI secretion system vasK	100
							3520965	wzc (DL426_18640)	wzc (DL426_18640):c.1675G>A	wzc (DL426_18640):p.Asp559Asn	Wzc tyrosine autokinase	100
			Cycle 6	Clone 114	73136	hypermucoid	3216718	vasK (DL426_17010)	DL426_17010:c.2981C>T	DL426_17010:p.Thr994Met	type VI secretion system vasK		Many mutations in repeat region CRISPR????
							3520965	wzc (DL426_18640)	wzc (DL426_18640):c.1675G>A	wzc (DL426_18640):p.Asp559Asn	Wzc tyrosine autokinase
									3031612		Repeat region: CRISPR
									3031615		Repeat region: CRISPR
									3031618		Repeat region: CRISPR
									3031620		Repeat region: CRISPR
									3031625		Repeat region: CRISPR
									3031627		Repeat region: CRISPR
									3031629		Repeat region: CRISPR
									3031632		Repeat region: CRISPR
									3031634		Repeat region: CRISPR
									3031636		Repeat region: CRISPR
									3031639		Repeat region: CRISPR
									3031643		Repeat region: CRISPR
				Population 10	73697	NA	3520965	wzc (DL426_18640)	wzc (DL426_18640):c.1675G>A	wzc (DL426_18640):p.Asp559Asn	Wzc tyrosine autokinase	19	why is frequency so low?
	Cycling conditions	Lineage	Cycle	Clone/population	DA number	Colony morphology			SNP			Frequency (for populations)
									Nucleotide change	Protein change	Annotation
	Silicone+ fibrinogen	1	Cycle 4	Clone 263	73708	hypermucoid	3520716	wzc (DL426_18640)	wzc (DL426_18640):c.1924C>G	wzc (DL426_18640):p.Pro642Ala	Wzc tyrosine autokinase
			Cycle 5	Clone 267	73709	hypermucoid	3520716	wzc (DL426_18640)	wzc (DL426_18640):c.1924C>G	wzc (DL426_18640):p.Pro642Ala	Wzc tyrosine autokinase
			Cycle 6	Clone 122	73153	hypermucoid	3520716	wzc (DL426_18640)	wzc (DL426_18640):c.1924C>G	wzc (DL426_18640):p.Pro642Ala	Wzc tyrosine autokinase
			Cycle 6	Population 16	73713	NA	3520716	wzc (DL426_18640)	wzc (DL426_18640):c.1924C>G	wzc (DL426_18640):p.Pro642Ala	Wzc tyrosine autokinase	60
		2	Cycle 6	Clone 70	73154	hypermucoid	3520716	wzc (DL426_18640)	wzc (DL426_18640):c.1924C>A	wzc (DL426_18640):p.Pro642Thr	Wzc tyrosine autokinase
		3	Cycle 6	Clone 73	73155	wt (big)	exclude, no clear changes from sequences
		4	Cycle 6	Clone 76	73156	wrinkly	1730339	DL426_09630	DL426_09630:c.608C>T	DL426_09630:p.Ala203Val	GGDEF-domain containing protein
				Clone 77	73157	hypermucoid	3520716	wzc (DL426_18640)	wzc (DL426_18640):c.1924C>A	wzc (DL426_18640):p.Pro642Thr	Wzc tyrosine autokinase
		5	Cycle 6	Clone 82	73158	wt	4397717..4397728	mrkD (DL426_22930)	12 nt deletion	mrkD (DL426_22930):p.Gly40_Val43del	MrkD
		6	Cycle 6	Clone 86	73159	wt	3677563	DL426_19310	DL426_19310:c.715G>T	DL426_19310:p.Asp239Tyr	bifunctional DNA binding transcriptional regulator
							3962584	DL426_20795	DL426_20795:c.2566C>G	DL426_20795:p.Leu856Val	alpha-2-macroglobulin family protein
							4045928	yfiR (DL426_21175)	yfiR (DL426_21175):c.233T>G	yfiR (DL426_21175):p.Val78Gly	YfiR family protein
	Cycling conditions	Lineage	Cycle	Clone/population	DA number	Colony morphology			SNP
									Nucleotide change	Protein change	Annotation
	HT (high inoculum)	2	Cycle 5	Clone	60380	hypermucoid	3520946	wzc (DL426_18640)	wzc (DL426_18640):c.1694G>A	wzc (DL426_18640):p.Gly565Glu	Wzc tyrosine autokinase
		3	Cycle 5	Clone	58328	hypermucoid	3520946	wzc (DL426_18640)	wzc (DL426_18640):c.1694G>A	wzc (DL426_18640):p.Gly565Glu	Wzc tyrosine autokinase
		4	Cycle 5	Clone	60381	hypermucoid	3520946	wzc (DL426_18640)	wzc (DL426_18640):c.1694G>A	wzc (DL426_18640):p.Gly565Glu	Wzc tyrosine autokinase
		5	Cycle 5	Clone	58329	WT	3461166	DL426_18365	DL426_18365:c.1316C>T	DL426_18365:p.Pro439Leu	EAL-domain containing protein
		6	Cycle 5	Clone	58330	hypermucoid	3520946	wzc (DL426_18640)	wzc (DL426_18640):c.1694G>A	wzc (DL426_18640):p.Gly565Glu	Wzc tyrosine autokinase
		7	Cycle 5	Clone	60382	hypermucoid	3520946	wzc (DL426_18640)	wzc (DL426_18640):c.1694G>A	wzc (DL426_18640):p.Gly565Glu	Wzc tyrosine autokinase
		8	Cycle 5	Clone	58331	hypermucoid	3520946	wzc (DL426_18640)	wzc (DL426_18640):c.1694G>A	wzc (DL426_18640):p.Gly565Glu	Wzc tyrosine autokinase
		9	Cycle 5	Clone	60383	hypermucoid	816941	DL426_05130	DL426_05130:c.27T>G	DL426_05130:p.Ile9Met	DedA family protein
							3520940	wzc (DL426_18640)	wzc (DL426_18640):c.1700T>A	wzc (DL426_18640):p.Val567Asp	Wzc tyrosine autokinase
		10	Cycle 5	Clone	58332	hypermucoid	3520940	wzc (DL426_18640)	wzc (DL426_18640):c.1700T>A	wzc (DL426_18640):p.Val567Asp	Wzc tyrosine autokinase
	HT (low inoculum)	2	Cycle 5	Clone	62428	wt	2258698	DL426_12205	DL426_12205:c.254T>C	DL426_12205:p.Val85Ala	Hypothetical protein/HK97 gp10 family phage protein (when blasted)
							4046700	yfiN (DL426_21180)	yfiN (DL426_21180):c.503T>C	yfiN (DL426_21180):p.Leu168Pro	YfiN diguanylate cyclase
							4397717..4397728	mrkD (DL426_22930)	12 nt deletion	mrkD (DL426_22930):p.Gly40_Val43del	MrkD
		3	Cycle 5	Clone	62429	wt	4397717..4397728	mrkD (DL426_22930)	12 nt deletion	mrkD (DL426_22930):p.Gly40_Val43del	MrkD
		5	Cycle 5	Clone	62431	wt	4397717..4397728	mrkD (DL426_22930)	12 nt deletion	mrkD (DL426_22930):p.Gly40_Val43del	MrkD
		7	Cycle 5	Clone	62433	wt	4397717..4397728	mrkD (DL426_22930)	12 nt deletion	mrkD (DL426_22930):p.Gly40_Val43del	MrkD
		10	Cycle 5	Clone	62436	wt	4397717..4397728	mrkD (DL426_22930)	12 nt deletion	mrkD (DL426_22930):p.Gly40_Val43del	MrkD

### Sheet: DA14734_full
	Cycling conditions	Lineage	Cycle	Clone/population	DA number	Colony morphology	Reference position	Gene/intergenic region	SNP			Frequency (for populations)
									Nucleotide change	Protein change	Annotation
	Silicone	1	Cycle 6	Clone 41	73141	hypermucoid	1470822	I6N99_07165	I6N99_07165:c.467C>T	I6N99_07165:p.Ala156Val	MarR family winged helix-turn-helix transcriptional regulator
							2806604	wzc (I6N99_14010)	wzc (I6N99_14010):c.813C>A	wzc (I6N99_14010):p.Phe271Leu	Wzc tyrosine autokinase
							3669217	fimD (I6N99_18100)	fimD (I6N99_18100):c.1600A>C	fimD (I6N99_18100):p.Thr534Pro	Type 1 fimbrial protein FimD
		4	Cycle 6	Clone 43	73142	hypermucoid	2639302	prc (I6N99_13170)	prc (I6N99_13170):c.457dupG	prc (I6N99_13170):p.Ala153fs	carboxy terminal-processing peptidase
							2805495	wzc (I6N99_14010)	wzc (I6N99_14010):c.1922C>T	wzc (I6N99_14010):p.Pro641Leu	Wzc tyrosine autokinase
							3933519	rbfA (I6N99_19480)	rbfA (I6N99_19480):c.87T>G	rbfA (I6N99_19480):p.Asp29Glu	30S ribosome-binding factor RbfA
				Population 13	73710	NA	2634727	kdgR (I6N99_13155)	kdgR (I6N99_13155):c.249_250delGC	kdgR (I6N99_13155):p.Leu84fs	DNA-binding transcriptional regulator KdgR	11.54
							2639302	prc (I6N99_13170)	prc (I6N99_13170):c.457dupG	prc (I6N99_13170):p.Ala153fs	carboxy terminal-processing peptidase	95.45
							2805495	wzc (I6N99_14010)	wzc (I6N99_14010):c.1922C>T	wzc (I6N99_14010):p.Pro641Leu	Wzc tyrosine autokinase	42.86
							3678290	I6N99_18150	I6N99_18150:c.667delC	I6N99_18150:p.His223fs	MdtP family multidrug efflux transporter outer membrane subunit	12.12
	Cycling conditions	Lineage	Cycle	Clone/population	DA number	Colony morphology			SNP			Frequency (for populations)
									Nucleotide change	Protein change	Annotation
	Silicone + fibrinogen	1	Cycle 6	Clone 123	73160	wt	no mutation
		2	Cycle 2	Population 17	73714	NA	1608238	I6N99_07880	I6N99_07880:c.334delA	I6N99_07880:p.Ile112fs	DUF3304 domain-containing protein similar to T6SS immunity phospholipase A1-binding lipoprotein Tli1-KP	29
							2806237	wzc (I6N99_14010)	wzc (I6N99_14010):c.1180C>A	wzc (I6N99_14010):p.Gln394Lys	Wzc tyrosine autokinase	70.6
			Cycle 6	Clone 128	73161	hypermucoid	1608238	I6N99_07880	I6N99_07880:c.334delA	I6N99_07880:p.Ile112fs	DUF3304 domain-containing protein similar to T6SS immunity phospholipase A1-binding lipoprotein Tli1-KP
							2806237	wzc (I6N99_14010)	wzc (I6N99_14010):c.1180C>A	wzc (I6N99_14010):p.Gln394Lys	Wzc tyrosine autokinase
				Clone 129	73162	translucent	1608238	I6N99_07880	I6N99_07880:c.334delA	I6N99_07880:p.Ile112fs	DUF3304 domain-containing protein similar to T6SS immunity phospholipase A1-binding lipoprotein Tli1-KP
							2806237	wzc (I6N99_14010)	wzc (I6N99_14010):c.1180C>A	wzc (I6N99_14010):p.Gln394Lys	Wzc tyrosine autokinase
							2806373	wzc (I6N99_14010)	wzc (I6N99_14010):c.1044delA	wzc (I6N99_14010):p.Lys348fs	Wzc tyrosine autokinase
				Population 18	73715	NA	1608238	I6N99_07880	I6N99_07880:c.334delA	I6N99_07880:p.Ile112fs	DUF3304 domain-containing protein similar to T6SS immunity phospholipase A1-binding lipoprotein Tli1-KP	50
							2806237	wzc (I6N99_14010)	wzc (I6N99_14010):c.1180C>A	wzc (I6N99_14010):p.Gln394Lys	Wzc tyrosine autokinase	100
		3	Cycle 6	Clone 132	73163	wt	no clear changes
		4	Cycle 6	Clone 135	73164	wt	3669217	fimD (I6N99_18100)	fimD (I6N99_18100):c.1600A>C	fimD (I6N99_18100):p.Thr534Pro	Type 1 fimbrial protein FimD
							1846339	---> I6N99_09035 X I6N99_09040 <---			I6N99_09035 "PhzF family phenazine biosynthesis protein" I6N99_09040 "MFS transporter"
		5	Cycle 6	Clone 138	73165	wt	no clear changes
		6	Cycle 6	Clone 145	73166	wt	4831525	alr (I6N99_23785)	alr (I6N99_23785):c.395T>G	alr (I6N99_23785):p.Val132Gly	D-Ala racemase, peptidoglycan synthesis
	Cycling conditions	Lineage	Cycle	Clone/population	DA number	Colony morphology			SNP
									Nucleotide change	Protein change	Annotation
	HT (high inoculum)	1	Cycle 5	Clone	64692	hypermucoid	1637647	I6N99_08025	I6N99_08025:c.306G>T	synonymous	oxidoreductase
							2806629	wzc (I6N99_14010)	wzc (I6N99_14010):c.788C>A	wzc (I6N99_14010):p.Ala263Asp	Wzc tyrosine autokinase
							3700588	fldB (I6N99_18270)	fldB (I6N99_18270):c.147G>T	synonymous	flavodoxin FldB
		3	Cycle 5	Clone	64694	wt	616488	scrB (I6N99_03050)	scrB (I6N99_03050):c.141G>A	synonymous	scrB (sucrose phosphate hydrolase -> glycan biosynthesis)
							1565583	I6N99_07685	I6N99_07685:c.601T>G	I6N99_07685:p.Trp201Gly	helix-turn-helix domain-containing protein
		4	Cycle 5	Clone	64695	hypermucoid	2805734	wzc (I6N99_14010)	wzc (I6N99_14010):c.1683T>A	wzc (I6N99_14010):p.Asp561Glu	Wzc tyrosine autokinase
		5	Cycle 5	Clone	64696	hypermucoid	2806604	wzc (I6N99_14010)	wzc (I6N99_14010):c.813C>G	wzc (I6N99_14010):p.Phe271Leu	Wzc tyrosine autokinase
							3634079	I6N99_17940	I6N99_17940:c.424G>A	I6N99_17940:p.Val142Ile	carbohydrate ABC transporter substrate-binding protein
							4627159	---> argB (I6N99_22825) X argH (I6N99_22830)--->	SNV		argB (I6N99_22825) "acetylglutamate kinase" argH (I6N99_22830) "argininosuccinate lyase
		6	Cycle 5	Clone	64697	hypermucoid	2806604	wzc (I6N99_14010)	wzc (I6N99_14010):c.813C>G	wzc (I6N99_14010):p.Phe271Leu	Wzc tyrosine autokinase
		7	Cycle 5	Clone	64698	wt	2883788	dld (I6N99_14320)	dld (I6N99_14320):c.1465C>T	dld (I6N99_14320):p.His489Tyr	D-lactate dehydrogenase Dld
		9	Cycle 5	Clone	64700	wt	3652629	mrkJ (I6N99_18025)	mrkJ (I6N99_18025):c.116G>A	mrkJ (I6N99_18025):p.Ser39Asn	Type 3 fimbriae phosphodiesterase MrkJ
		10	Cycle 5	Clone	64701	wrinkly (temperature-dependent)	4665254	rho (I6N99_23005)	rho (I6N99_23005):c.973T>A	rho (I6N99_23005):p.Ser325Thr	Rho transcription termination factor
	HT (low inoculum)	1	Cycle 5	Clone	62437	wt	3654772..3654783	mrkD (I6N99_18035)	mrkD (I6N99_18035):c.119_130delGCAGGGTGGTGG	mrkD (I6N99_18035):p.Gly40_Val43del	Type 3 fimbrial adhesin MrkD
		2	Cycle 5	Clone	62438	hypermucoid	2805493	wzc (I6N99_14010)	wzc (I6N99_14010):c.1924C>T	wzc (I6N99_14010):p.Pro642Ser	Wzc tyrosine autokinase
		4	Cycle 5	Clone	62440	hypermucoid	2805493	wzc (I6N99_14010)	wzc (I6N99_14010):c.1924C>T	wzc (I6N99_14010):p.Pro642Ser	Wzc tyrosine autokinase
		5	Cycle 5	Clone	62441	hypermucoid	2805493	wzc (I6N99_14010)	wzc (I6N99_14010):c.1924C>T	wzc (I6N99_14010):p.Pro642Ser	Wzc tyrosine autokinase
		6	Cycle 5	Clone	62442	hypermucoid	2806264	wzc (I6N99_14010)	wzc (I6N99_14010):c.1153G>T	wzc (I6N99_14010):p.Val385Phe	Wzc tyrosine autokinase
		7	Cycle 5	Clone	62695	hypermucoid	2639167	prc (I6N99_13170)	prc (I6N99_13170):c.592dup	prc (I6N99_13170):p.Ala198fs	carboxy-terminal processing peptidase Prc
							2806604	wzc (I6N99_14010)	wzc (I6N99_14010):c.813C>A	wzc (I6N99_14010):p.Phe271Leu	Wzc tyrosine autokinase
		8	Cycle 5	Clone	62443	wt	3653142	mrkJ (I6N99_18025)	mrkJ (I6N99_18025):c.629T>A	mrkJ (I6N99_18025):p.Leu210Gln	Type 3 fimbriae phosphodiesterase MrkJ
		9	Cycle 5	Clone	62444	hypermucoid	2805493	wzc (I6N99_14010)	wzc (I6N99_14010):c.1924C>T	wzc (I6N99_14010):p.Pro642Ser	Wzc tyrosine autokinase
							3666326	fimI (I6N99_18090)	fimI (I6N99_18090):c.77dup	fimI (I6N99_18090):p.Ser27fs	Type 1 fimbrial protein FimI
		10	Cycle 5	Clone	62445	hypermucoid	2805493	wzc (I6N99_14010)	wzc (I6N99_14010):c.1924C>T	wzc (I6N99_14010):p.Pro642Ser	Wzc tyrosine autokinase
