## Supplementary Table 2 for "Rapid evolution of *Klebsiella pneumoniae* biofilms *in vitro* delineates adaptive changes selected during infection"

### Sheet: Primers
	Supplementary Table 2. Oligonucleotide primers used in the study.
	Oligonucleotides	Sequence (5'-3')	Target	Source
	Replacement of gene of interest with kan-sacB cassette
	sacB_mrkD_IA565_F1	GATAGTGTTTTTCGGCAATCCCTTCATTCCCCCTCCCGTATGTAGGCTGGAGCTGCTTC	kan-sacB (replacing mrkD)	This study
	sacB_mrkD_IA565_R1	GTTCGGTGGATCTGGGACAGCAAACAACAAAGGATAGCGTCATATGAATATCCTCCTTAGTTCC		This study
	sacB_EAL_IA565_F1	TCCTCTGCCTATTGTCTGACTAACCTCGTGAAGAGGGATATGTAGGCTGGAGCTGCTTC	kan-sacB (replacing mrkJ)	This study
	sacB_EAL_IA565_R1	AATTAAGTGACGTTAAAAAGCCGGGAATTCCCGGCTTTTTCATATGAATATCCTCCTTAGTTCC		This study
	sacB_RcsD_IA565_F1	CATCCTGTTTACAAACAATGATGAGTCGTTCAGCCACAAGTGTAGGCTGGAGCTGCTTC	kan-sacB (replacing rcsD)	This study
	sacB_RcsD_IA565_R1	CAATAATTACGTTCATAGTGTTCATGTATAAGGCTACCTTCATATGAATATCCTCCTTAGTTCC		This study
	sacB_kin_IA565_F1	TATCGAAAAATAACAGATAGGCCCTCTTGGATTTCACATATGTAGGCTGGAGCTGCTTC	kan-sacB (replacing wzc)	This study
	sacB_kin_IA565_F1	ATGGTTAAACAAGTTGGGTAAATAATACGGGAATCAAAGTCATATGAATATCCTCCTTAGTTCC		This study
	sacB_kin_IA565_F1	AGTGCCTTTCTAAAAGGCACTTTGGTTATATTAATATTGATGTAGGCTGGAGCTGCTTC	kan-sacB (replacing wzc)	This study
	sacB_kin_IA565_F1	GCTGGGCGGATAAACTAGGTAATTAATCAGGGAAAATTGTCATATGAATATCCTCCTTAGTTCC		This study
	sacB_09630_F	GGGCTGCGCCCATGGTCATGCAGGTCACCAGGGAGTTAAGTGTAGGCTGGAGCTGCTTC	kan-sacB (replacing 09630)	This study
	sacB_09630_R	CCGTTTCATCCCTTCTCCCTTGCCCGGCAGCGTCTCCGGGCATATGAATATCCTCCTTAGTTCC		This study
	sacB_18365_F	TGGCAAGTTTCAAAGATGATTATAGAATAAGGGTTGGATCTGTAGGCTGGAGCTGCTTC	kan-sacB (replacing 18365)	This study
	sacB_18365_R	AAATCGCCCGGAGAATAAAAATAAACGCGTTAAAAATTTGCATATGAATATCCTCCTTAGTTCC		This study
	sacB_12110_F	ATGCTGGGGTGACGTTTGGCGTGCTGGAGCTGTATTATTCTGTAGGCTGGAGCTGCTTC	kan-sacB (replacing 12110)	This study
	sacB_12110_R	CACGAATGATGCCCTGCATGATACTGGATATCGCGGTACTCATATGAATATCCTCCTTAGTTCC		This study
	Removal of kan-sacB cassette to create in-frame deletion
	del_mrkD	GATAGTGTTTTTCGGCAATCCCTTCATTCCCCCTCCCGTAACGCTATCCTTTGTTGTTTGCTGTCCCAGATCCACCGAAC	deletion of mrkD (IA565)	This study
	del_mrkJ	TCCTCTGCCTATTGTCTGACTAACCTCGTGAAGAGGGATAAAAAAGCCGGGAATTCCCGGCTTTTTAACGTCACTTAATT	deletion of mrkJ (IA565)	This study
	del_rcsD	CATCCTGTTTACAAACAATGATGAGTCGTTCAGCCACAAGAAGGTAGCCTTATACATGAACACTATGAACGTAATTATTG	deletion of rcsD (IA565)	This study
	del_wzc	TATCGAAAAATAACAGATAGGCCCTCTTGGATTTCACATAACTTTGATTCCCGTATTATTTACCCAACTTGTTTAACCAT	deletion of wzc (IA565)	This study
	del_wzc	AGTGCCTTTCTAAAAGGCACTTTGGTTATATTAATATTGAACAATTTTCCCTGATTAATTACCTAGTTTATCCGCCCAGC	deletion of wzc (C3091)	This study
	del_09630	GGGCTGCGCCCATGGTCATGCAGGTCACCAGGGAGTTAAGCCCGGAGACGCTGCCGGGCAAGGGAGAAGGGATGAAACGG	deletion of DL426_09630 (C3091)	This study
	del_18365	TGGCAAGTTTCAAAGATGATTATAGAATAAGGGTTGGATCCAAATTTTTAACGCGTTTATTTTTATTCTCCGGGCGATTT	deletion of DL426_18365 (C3091)	This study
	del_12110	ATGCTGGGGTGACGTTTGGCGTGCTGGAGCTGTATTATTCAGTACCGCGATATCCAGTATCATGCAGGGCATCATTCGTG	deletion of DPF99_12110 (IA565)	This study
	Screening for deletions
	EALIA565_scr_F	TAGCCACCGCATCCATATC	mrkJ	This study
	EALIA565_scr_R	GCCTGTTCACCTATTACGTTG		This study
	RcsDIA565_scr_F	CCCTTTTGTTTCCGTCAATATC	rcsD	This study
	RcsDIA565_scr_R	CGTCGCCGTATTTATCACC		This study
	WzcIA565_scr_F	AATATTCTTGCCGAACTGAG	wzc	This study
	WzcIA565_scr_R	AGGTTCGAGGAAAAACAATG		This study
	MrkD_scr_F	acgtcaggttaaagatcatatgcg	mrkD	This study
	MrkD_scr_R	atgccgctgaggaaattactaac		This study
	WzcCAS55_scr_F	GCTAAAAATACACCGCCAAGT	wzc	This study
	WzcCAS55_scr_R	TCTCGTTATCAGGGCATGTA		This study
	12110_scr_F	TTAACCCGCTGAGAGGTAGC	DPF99_RS11750 (old DPF99_12110)	This study
	12110_scr_R	ATCACCACCAGCCAAACTG		This study
	12110_int_F	TGGAGTCCACCTACCTCACC	DPF99_RS11750 (old DPF99_12110) internal	This study
	12110_int_R	CGCTACCGACGATCAAAAAC		This study
	09630_scr_F	TATTTCGCAGTGCTGATGCT	DL426_09630	This study
	09630_scr_R	GCCAGGCTAAATCCTCTTCC		This study
	09630_int_F	ATGCGCTGTCCATGAGTATG	DL426_09630 internal	This study
	09630_int_R	CATCCTGGTTGGCGATACTT		This study
	18365_scr_F	ACCACCATTATCCCGATTGA	wzc	This study
	18365_scr_R	CACCGAGAGACGAGGGTAGA		This study
	18365_int_F	GTTTATTCCGGTGGCAGAGA	wzc (internal)	This study
	18365_int_R	GACTCGGTTTGCCGATTAAA		This study
	qPCR
	glnA_fwd	GAAGGCGGTAACAAAGGTCA	glnA	Reference 83
	glnA_rev	TACACATGGTGGAACGGATG
	mrkA_fwd1	TAAGCAAACTGGGCGTGAA	mrkA	Sara Sigurlásdóttir
	mrkA_rev1	TAGCCCTGTTGTTTGCTGGT		Sara Sigurlásdóttir
	bcsA_F4	TATACGCAGTGGCTGGAAAA	bcsA	This study
	bcsA_R4	GCGCAGTTTAGGATTGAGGT		This study
