## Supplementary Table 3 for "Rapid evolution of *Klebsiella pneumoniae* biofilms *in vitro* delineates adaptive changes selected during infection"

### Sheet: Sheet1
	Supplementary Table 3. Genetic changes in the outbreak isolates with wzc mutations.
	synonymous changes
	intergenic changes
	structural variations
Strain	Sample date	Mapping	Reference Position	Type	Length	Reference	Allele	Count	Coverage	Frequency	Forward/reverse balance	Average quality	Overlapping annotations	Coding region change	Amino acid change	Category (broad)	Category (specific)	Other comments
DA25056	2005-09-19	Chromosome	303005	Deletion	1	T	-	45	45	100	0.266667	62.3778	CDS: lpdA (I6N99_01375)	lpd:c.712delA	lpd:p.Thr238fs	Energy production and conversion
		Chromosome	2784583	Insertion	2	-	CC	48	52	92.3077	0.5	63.1875	CDS: manB (rfbK2)(I6N99_13935)	manB:c.1318_1319insGG	manB:p.Asp440fs	Cell wall/membrane/envelope biogenesis	LPS
		Chromosome	2805829	SNV	1	C	T	59	59	100	0.423729	63.8644	CDS: wzc (I6N99_14010)	wzc:c.1588G>A	wzc:p.Gly530Ser	Cell wall/membrane/envelope biogenesis	Capsule
		Chromosome	2959830..2959879	Replacement	53	TGCAACCACGTCGTCGGTAGAGATACCGGCTTTACGAGTGAAGTCGTTTT	GGCGACGATGTTATCGGTAGAGATACCGTTGTCTTCGTAGAATTTGTCGTTAC						CDS: ompK36 (I6N99_14650)	ompK36	Multiple	Cell wall/membrane/envelope biogenesis	OMP
		Chromosome	4127442	SNV	1	G	A	75	75	100	0.413333	62.7333	CDS: malT (I6N99_20515)	malT:c.1625G>A	malT:p.Gly542Asp	Carbohydrate metabolism and transport	Carbohydrate metabolism (maltose)
			Region	Name	Evidence	Length	Reference sequence	Variant sequence	Variant ratio	# Signatures	Left breakpoints	Right breakpoints	Mapping scores fraction	# Reads
		Chromosome	4111733..4118830	Insertion	Tandem duplication	7098		GATGGCCGCGCCCGCCGGGCTGCGCGCCACCATGGGACTCGATCCGGGCCTGCGCACCGGGGTGAAAGTGGCCGTCGTCGACGCCACCGGTAAACTGGTCGCCACCGATACCATCTATCCCCACACCGGCCAGGCCGCCAAAGCGGCCGTCGCCGTCGCCGCGCTGTGTGAGAAGTACAACGTTGAGCTGGTGGCCATCGNNNNNGCTGACGCTGAAAGCACCGAACGCCAAAATGCGCAAAGTCTCTGACGATGCCCCGCTGATGGAGCGCGTCGAGTACCTGCTGCAGTCGCAGATTAACCCGCAGCTGGCAGGCCACGGCGGCCGCGTATCGCTGATGGAGATCACCGACGACGGTCTGGCTATCCTGCAGTTCGGCGGCGGATGCAACGGCTGCT…	0.45	2	4111732	4118830	1.0,1.0	88	Chromosomal amplification feoABC, yncN, bioH, gntX	Multiple, including feo operon, nfuA (Fe-S)
DA25071	2006-07-04	Chromosome	303005	Deletion	1	T	-	45	45	100	0.222222	62.2889	CDS: lpdA (I6N99_01375)	lpd:c.712delA	lpd:p.Thr238fs	Energy production and conversion
		Chromosome	730380	SNV	1	T	C	45	45	100	0.222222	63.9111	<---- fepA (I6N99_03555) X fes (I6N99_03560) ---->			Inorganic ion transport and metabolism	Siderophore-depdent iron uptake
		Chromosome	2378357	SNV	1	C	T	65	66	98.4848	0.415385	61.6769	CDS: sufB (I6N99_11740)	sufB:c.650G>A	sufB:p.Cys217Tyr	Post-translational modification, protein turnover, chaperone functions	Fe-S assembly
		Chromosome	2784675	SNV	1	T	C	47	47	100	0.319149	63.2128	CDS: manB (rfbK2)(I6N99_13935)	manB:c.1226A>G	manB:p.Asp409Gly	Cell wall/membrane/envelope biogenesis	LPS
		Chromosome	2805499	SNV	1	T	G	42	42	100	0.404762	63.1429	CDS: wzc (I6N99_14010)	wzc:c.1918A>C	wzc:p.Thr640Pro	Cell wall/membrane/envelope biogenesis	capsule
		Chromosome	2960744	SNV	1	G	A	62	62	100	0.419355	63.2258	CDS: ompK36 (I6N99_14650)	ompK36:c.160C>T	ompK36:p.Gln54*	Cell wall/membrane/envelop biogenesis	Outer membrane porins
		Chromosome	4127442	SNV	1	G	A	80	80	100	0.4625	62.0875	CDS: malT (I6N99_20515)	malT:c.1625G>A	malT:p.Gly542Asp	Carbohydrate metabolism and transport	Carbohydrate metabolism (maltose)
			Region	Name	Evidence	Length	Variant sequence	Variant ratio	# Signatures	Left breakpoints	Right breakpoints	Mapping scores fraction	# Reads	Sequence complexity
		pUUH239.2	complement(join(187839..195898,195907..206966))	Complex	Multiple breakpoints	19120		0.84	4	187838	195906	1.0,1.0,1.0,1.0	75	0.14	pUUH239.2 Deletion approx. 184592-187841 macrolide 2´phosphotransferase I, Probable multidrug-efflux transporter Rv1258c/MT1297, TetR Family Transcriptional. Inversion of 187839-195898, between the IS26 at the deletion and tnpR Transposon Tn21 resolvaseRegulator
DA25102	2007-06-20	Chromosome	128685	SNV	1	A	G	54	54	100	0.425926	63.2963	CDS: gspE (I6N99_00550)	gspE:c.410T>C	gspE:p.Leu137Pro	Secretion	Protein transport (tyoe II secretion system)
		Chromosome	303005	Deletion	1	T	-	53	53	100	0.226415	63.2264	CDS: lpdA (I6N99_01375)	lpd:c.712delA	lpd:p.Thr238fs	Energy production and conversion
		Chromosome	626410	SNV	1	T	A	56	56	100	0.321429	63.8393	<---- fepB ( I6N99_03095) X I6N99_03100 ---->			Inorganic ion transport and metabolism	Siderophore-dependent iron uptake
		Chromosome	626420	SNV	1	G	T	54	54	100	0.351852	63.1296
		Chromosome	730220	SNV	1	G	A	33	33	100	0.454545	62	CDS: fepA (I6N99_03555)	fepA:c.155C>T	fepA:p.Ala52Val	Inorganic ion transport and metabolism	Siderophore-dependent iron uptake
		Chromosome	854546	SNV	1	C	T	64	64	100	0.484375	63.6562	'---->seqA (I6N99_04155) X pgm (I6N99_04160) ---->
		Chromosome	864441	SNV	1	C	T	48	48	100	0.375	63.6042	CDS: kdpF (I6N99_04195)	kdpF:c.11G>A	kdpF:p.Gly4Asp	Energy production and conversion
		Chromosome	947388	SNV	1	G	T	41	41	100	0.219512	63.2683	<---- I6N99_04640 X uvrB (I6N99_04645) ---->
		Chromosome	1421849	SNV	1	G	A	40	40	100	0.45	63.625	<---- I6N99_06920 (phoN) X I6N99_06925 (selD) ---->
		Chromosome	1462430	SNV	1	T	C	22	22	100	0.227273	63.5455	CDS: ispZ (I6N99_07120)	ispZ:c.220A>G	ispZ:p.Ile74Val	Cell cycle control, cell division, chromosome partitioning	Cell division
		Chromosome	1549217	SNV	1	G	A	57	57	100	0.491228	63.5263	CDS: I6N99_07620	I6N99_07620:c.688G>A	I6N99_07620:p.Gly230Arg	Unknown
		Chromosome	1743658	SNV	1	A	G	37	37	100	0.486486	63.6757	<--- ogt (I6N99_08510) X I6N99_08515. --->
		Chromosome	2042675	SNV	1	G	A	41	41	100	0.463415	58.0976	CDS: pqqE (I6N99_10040)	pqqE:c.65G>A	pqqE:p.Cys22Tyr	Coenzyme metabolism
		Chromosome	2257888	SNV	1	A	T	63	65	96.9231	0.492063	63.0476	CDS: I6N99_11150	I6N99_11150:c.44A>T	I6N99_11150:p.Tyr15Phe	Transport (unspecified)	Peptide/protein transport
		Chromosome	2377405	SNV	1	A	T	57	57	100	0.438596	63.8596	CDS: sufC (I6N99_11735)	sufC:c.98T>A	sufC:p.Met33Lys	Post-translational modification, protein turnover, chaperone functions	Fe-S assembly
		Chromosome	2403968	SNV	1	G	A	34	34	100	0.411765	63.9412	CDS: ppsA (I6N99_11850)	ppsA:c.17C>T	ppsA:p.Ser6Leu	Energy production and conversion	Glycolysis
		Chromosome	2786767	Insertion	1	-	T	60	64	93.75	0.466667	63.15	CDS: manC (I6N99_13940)	manC:c.572_573insA	manC:p.Glu191fs	Cell wall/membrane/envelope biogenesis	LPS/capsule
		Chromosome	2805718	SNV	1	C	T	57	57	100	0.45614	63.8772	CDS: wzc (I6N99_14010)	wzc:c.1699G>A	wzc:p.Val567Met	Cell wall/membrane/envelope biogenesis	Capsule
		Chromosome	2965915	SNV	1	G	T	58	58	100	0.465517	62.9138	CDS: rcsC (I6N99_14665)	rcsC:c.1970C>A	rcsC:p.Ala657Glu	Cell wall/membrane/envelope biogenesis	Capsule
		Chromosome	3024889	SNV	1	T	A	69	70	98.5714	0.42029	63.7536	CDS: pta (I6N99_14905)	pta:c.560T>A	pta:p.Ile187Asn	Energy production and conversion	Acetate metabolism
		Chromosome	3317969	SNV	1	G	A	56	56	100	0.482143	63.2679	CDS: yfiN (I6N99_16380)	yfiN:c.229G>A	yfiN:p.Glu77Lys	Signal transduction mechanisms	c-di-GMP (GGDEF)
		Chromosome	3318797	SNV	1	A	T	45	45	100	0.466667	63.7556	CDS: yfiN (I6N99_16380)	yfiN:c.1057A>T	yfiN:p.Lys353*	Signal transduction mechanisms	c-di-GMP (GGDEF)
		Chromosome	3649489	Insertion	1	-	C	51	56	91.0714	0.372549	63.5686	CDS: I6N99_18005	I6N99_18005:c.1021_1022insC	I6N99_18005:p.Ser341fs	Transport (unspecified)	Transporter (amino acids?)
		Chromosome	3654632	SNV	1	T	A	52	52	100	0.442308	63.7885	CDS: mrkD (I6N99_09265)	mrkD:c.278A>T	mrkD:p.Lys93Ile	Extracellular structures (polysaccharides, fimbriae)	Type 3 fimbriae
		Chromosome	3724142	MNV	2	TT	AA	52	53	98.1132	0.423077	63.8846	<---- rpiA (I6N99_18390) X argP (I6N99_18395) ---->
		Chromosome	3742351	SNV	1	G	A	58	58	100	0.344828	63.1897	CDS: sprT (I6N99_18475)	sprT:c.258G>A	sprT:p.Trp86*	Unknown
		Chromosome	4091059	SNV	1	C	G	58	58	100	0.362069	63.8448	CDS: dam (I6N99_20365)	dam:c.322G>C	dam:p.Ala108Pro	Replication, recombination and repair
		Chromosome	4127442	SNV	1	G	A	48	48	100	0.395833	63.2083	CDS: malT (I6N99_20515)	malT:c.1625G>A	malT:p.Gly542Asp	Carbohydrate metabolism and transport	Carbohydrate metabolism (maltose)
		Chromosome	4373644	SNV	1	T	A	61	61	100	0.491803	63.4262	CDS: yiiQ (I6N99_21625)	yiiQ:c.255T>A		Unknown
		Chromosome	4641774	MNV	2	GA	AT	32	32	100	0.34375	63.0625	'----> rrn (I6N99_22885) X rrf (I6N99_22890) ---->			Translation, ribosomal structure and biogenesis	Ribosome
		Chromosome	4788936	SNV	1	T	G	52	53	98.1132	0.480769	63.6731	CDS: aceB (I6N99_23590)	aceB:c.1568T>G	aceB:p.Phe523Cys	Energy production and conversion
		Chromosome	4850318	Insertion	7	-	CGCCGAC	15	26	57.6923	0.2	62.419	CDS: I6N99_23855	I6N99_23855:c.407_408insGTCGGCG	I6N99_23855:p.Arg136fs	Carbohydrate metabolism and transport	Carbohydrate metabolism (inositol)
		pUUH239.2	46591	SNV	1	C	T	127	127	100	0.488189	63.8031	CDS: silA (PUUH_pUUH2392p0049)	silA:c.2724G>A
		pUUH239.2	68385	SNV	1	G	A	130	130	100	0.438462	63.9692	CDS: I6N99_06505	I6N99_06505:c.137C>T	I6N99_06505:p.Thr46Ile
		Consensus length	Total read count	Average coverage
		22847	34909	132.62
		11336	19836	152.06
		4895	7317	127.49
		11449	18553	140.16
		11390	17312	132.59
		34979	50817	125.54
		3407	4414	113.84
		844	1214	124.45
		2706	2776	87.07
		Replacement in pUUH at 69526-69807, 232 nt
			Region	Name	Evidence	Length	Reference sequence	Variant sequence	Variant ratio	# Signatures	Left breakpoints	Right breakpoints	Mapping scores fraction	# Reads
		Chromosome	1935816..1940177	Deletion	Cross mapped breakpoints	4362	TAAAGTGATGTATATCATTGAACCCACTGAACAAAATTCGCGCATAGCAGGTGAAAAAATTACCGTTTATGATTACCCTGACGGAAGCATTGCTTTCCGGCATCTGCACCGGCCACTGGGCTATAAGATTTTCGATAAACTCGCCTGCGTTGATCAGGGTGCGGTTGTTGACAACAAACGACTGGGTGCCGTTTTGAAACNNNNNGGATCATTCCCCCGCTTCCGGATACGCCGCCTTCCCTCACGCCGCCTTCAGCGTTCCAGAACTATTAACACCCTGCCCTGGCCCGGCGTTGCCGGGTCTCCCAGACCACACATTCCCGGTCACTGATGTGAAAAGGGAAACGGTGCCGGCGCGAATGCGCCCGATCGAAAAATCATCGCGCCACCAGGTTCGGT…		0.97	2	1940177	1935815	1.0,1.0	32	Deletion of Putative transposases
DA14756	2008-02-19	Chromosome	29295	SNV	1	A	T	66	66	100	0.439394	63.697	CDS: citA (I6N99_00145)	citA:c.1681T>A	citA:p.Tyr561Asn	Signal transduction mechanisms + Carbohydrate metabolism and transport	Two-component system + Carbohydrate metabolism and transport
		Chromosome	303005	Deletion	1	T	-	37	37	100	0.243243	62.7297	CDS: lpdA (I6N99_01375)	lpd:c.712delA	lpd:p.Thr238fs	Energy production and conversion
		Chromosome	316738	SNV	1	C	A	60	60	100	0.383333	63.45	CDS: I6N99_01425	I6N99_01425:c.1290G>T	I6N99_01425:p.Glu430Asp	Replication, recombination and repair	Replication
		Chromosome	317008	SNV	1	C	A	64	64	100	0.390625	62.625	CDS: I6N99_01425	I6N99_01425:c.1020G>T		Replication, recombination and repair	Replication
		Chromosome	730540	SNV	1	C	T	61	61	100	0.311475	63.9672	<---- fepA (I6N99_03555) X fes (I6N99_03560) ---->			Inorganic ion transport and metabolism	Siderophore-depdent iron uptake
		Chromosome	2218236	SNV	1	C	A	62	62	100	0.467742	63.2258	CDS: I6N99_10905	I6N99_10905:c.828C>A	syn.	Signal transduction mechanisms	c-di-GMP (MASE4-GGDEF)
		Chromosome	2378927	SNV	1	G	T	62	62	100	0.5	63.5161	CDS: sufB (I6N99_11740)	sufB:c.80C>A	sufB:p.Thr27Asn	Post-translational modification, protein turnover, chaperone functions	Fe-S assembly
		Chromosome	2460351	SNV	1	T	C	38	38	100	0.24	63.63	CDS: I6N99_12170	I6N99_12170:c.111A>G	syn.	Hypothetical
		Chromosome	2775704	SNV	1	G	A	40	40	100	0.475	63.85	CDS: wbdC (I6N99_13905)	wbdC:c.913C>T	wbdC:p.Gln305*	Cell wall/membrane/envelope biogenesis	LPS
		Chromosome	2805829	SNV	1	C	T	44	44	100	0.386364	63.6136	CDS: wzc (I6N99_14010)	wzc:c.1588G>A	wzc:p.Gly530Ser	Cell wall/membrane/envelope biogenesis	Capsule
		Chromosome	2818760	SNV	1	C	A	59	59	100	0.457627	63.5085	CDS: dcd (I6N99_14055)	dcd:c.33G>T	dcd:p.Trp11Cys	Nucleotide metabolism and transport
		Chromosome	3024412	SNV	1	G	T	60	60	100	0.466667	63.6667	CDS: pta (I6N99_14905)	pta:c.83G>T	pta:p.Arg28Leu	Energy production and conversion	Acetate metabolism
		Chromosome	3517840	SNV	1	T	C	66	66	100	0.318182	63.5606	<----I6N99_17365 X syd (I6N99_17370) <----
		Chromosome	4127442	SNV	1	G	A	85	85	100	0.494118	63.2118	CDS: malT (I6N99_20515)	malT:c.1625G>A	malT:p.Gly542Asp	Carbohydrate metabolism and transport	Carbohydrate metabolism (maltose)
		Chromosome	4473704	SNV	1	G	A	66	66	100	0.469697	63.1061	CDS: dgoT (I6N99_22130)	dgoT:c.928C>T	dgoT:p.Arg310Trp	Carbohydrate metabolism and transport
		Chromosome	4477543	SNV	1	G	A	90	90	100	0.455556	63.5667	CDS: dgoR (I6N99_22150)	dgoR:c.577C>T	dgoR:p.Gln193*	Carbohydrate metabolism and transport
		Chromosome	4573873	Deletion	3	CGG	-	7	22	31.8182	0.285714	60.4286	CDS: I6N99_22590	I6N99_22590:c.227_229delCCG	I6N99_22590:p.Ala76_Gly77delinsGly	Amino acid metabolism and transport	Amino acid transport
		Chromosome	4934874	Insertion	8	-	AATTCATC	13	55	23.6364	0.307692	63.3846	<---- I6N99_24255 X I6N99_24260 <----			Hypothetical/fimbrial protein
		Chromosome	5223051	SNV	1	A	G	57	57	100	0.298246	63.6842	CDS: I6N99_25645	I6N99_25645:c.40T>C	I6N99_25645:p.Tyr14His	Signal transduction mechanisms	c-di-GMP (GGDEF)
			Region	Name	Evidence	Length	Reference sequence	Variant sequence	Variant ratio	# Signatures	Left breakpoints	Right breakpoints	Mapping scores fraction	# Reads
		Chromosome	3065193..3104920	Deletion	Multiple breakpoints	39728			1.39	4	3.10491e+06	3.06519e+06	0.96,1.0,1.0,1.0	26	Prophage deleted	Mobilome, prophages, transposons	Prophage
		pUUH239.2	184609..195781	Deletion	Cross mapped breakpoints	11173	GATTGAATATAACCGACGTGACTGTTACATTTAGGTGGCTAAACCCGTCAAGCCCTCAGGAGTGAATCATGACCGTAGTCACGACCGCCGATACCTCCCAACTGTACGCACTTGCAGCCCGACATGGGCTCAAGCTCCATGGCCCGCTGACTGTCAATGAGCTTGGGCTCGACTATAGGATCGTGATCGCCACCGTCGACNNNNNGCCAGCACTGCGACCGAAACCAGCGTCAAACCGGACGCTTGTGATTCGCCGCCGTCAGGTTGAGGCATACCCTAACCTGATGTCAGATGCCATGTGTAAATTGCGTCAGGATAGGATTGAATTTTGAATTTATTGACATATCTCGTTGAAGGTCATAGAGTCTTCCCTGACATTTTGCAGGGAATTCCATGACT…		0.95	2	195781	184608	1.0,1.0	40	Macrolide + integron deleted through IS-elements
DA14739	2006-02-27	Chromosome	303005	Deletion	1	T	-	41	41	100	0.195122	63.1707	CDS: lpdA (I6N99_01375)	lpd:c.712delA	lpd:p.Thr238fs	Energy production and conversion
		Chromosome	473820	SNV	1	C	T	50	50	100	0.48	63.6	CDS: I6N99_02240	I6N99_02240:c.667G>A	I6N99_02240:p.Gly223Ser	Signal transduction mechanisms	c-di-GMP (EAL)	Huang et al., 2013
		Chromosome	2377877	SNV	1	A	C	60	60	100	0.466667	63.1667	CDS: sufB (I6N99_11740)	sufB:c.1130T>G	sufB:p.Ile377Ser	Post-translational modification, protein turnover, chaperone functions	Fe-S assembly
		Chromosome	2384991	SNV	1	C	G	48	48	100	0.354167	63.1458	CDS: I6N99_11770	I6N99_11770:c.893G>C	I6N99_11770:p.Gly298Ala	Defense mechanisms	Efflux
		Chromosome	2805276	SNV	1	T	C	56	56	100	0.321429	63.875	CDS: wzc (I6N99_14010)	wzc:c.2141A>G	wzc:p.Tyr714Cys	Cell wall/membrane/envelope biogenesis	Capsule
		Chromosome	3318264	SNV	1	T	A	56	56	100	0.5	63.5	CDS: yfiN (I6N99_16380)	yfiN:c.524T>A	yfiN:p.Leu175Gln	Signal transduction mechanisms	c-di-GMP (GGDEF)
		Chromosome	4127442	SNV	1	G	A	76	76	100	0.5	62.8289	CDS: malT (I6N99_20515)	malT:c.1625G>A	malT:p.Gly542Asp	Carbohydrate metabolism and transport	Carbohydrate metabolism (maltose)
		Chromosome	4889599	SNV	1	C	G	12	12	100	0.0833333	63.75	CDS: I6N99_24035	I6N99_24035:c.303C>G	I6N99_24035:p.His101Gln	Signal transduction mechanisms	Two-component system
		pUUH239.2	71274	SNV	1	G	T	87	87	100	0.471264	63.7241	CDS: repA22 (PUUH_pUUH2392p0069)	repA2:c.933C>A	syn.
DA25062	2006-04-06	Chromosome	303005	Deletion	1	T	-	48	48	100	0.25	63.625	CDS: lpdA (I6N99_01375)	lpd:c.712delA	lpd:p.Thr238fs	Energy production and conversion
		Chromosome	473820	SNV	1	C	T	65	65	100	0.476923	63.6	CDS: I6N99_02240	I6N99_02240:c.667G>A	I6N99_02240:p.Gly223Ser	Signal transduction mechanisms	c-di-GMP (EAL)	Huang et al., 2013
		Chromosome	673914	SNV	1	G	A	31	31	100	0.419355	64	<---- I6N99_03325 X I6N99_03330 <----
		Chromosome	2377877	SNV	1	A	C	37	37	100	0.405405	62.5405	CDS: sufB (I6N99_11740)	sufB:c.1130T>G	sufB:p.Ile377Ser	Post-translational modification, protein turnover, chaperone functions	Fe-S assembly
		Chromosome	2384991	SNV	1	C	G	48	48	100	0.354167	63.1458	CDS: I6N99_11770	I6N99_11770:c.893G>C	I6N99_11770:p.Gly298Ala	Defense mechanisms	Efflux
		Chromosome	2805276	SNV	1	T	C	66	66	100	0.439394	63.2273	CDS: wzc (I6N99_14010)	wzc:c.2141A>G	wzc:p.Tyr714Cys	Cell wall/membrane/envelope biogenesis	Capsule
		Chromosome	2878457	SNV	1	C	T	19	19	100	0.473684	60.3158	CDS: yehY (I6N99_14305)	yehY:c.314G>A	yehY:p.Arg105His	Amino acid metabolism and transport	Amino acid transport
		Chromosome	3318264	SNV	1	T	A	53	53	100	0.490566	63.5472	CDS: yfiN (I6N99_16380)	yfiN:c.524T>A	yfiN:p.Leu175Gln	Signal transduction mechanisms	c-di-GMP (GGDEF)
		Chromosome	4027109	SNV	1	A	T	50	50	100	0.28	63.74	tRNA: tRNA-Thr (I6N99_19945)			Translation, ribosomal structure and biogenesis	tRNA
		Chromosome	4127442	SNV	1	G	A	72	72	100	0.444444	63.2917	CDS: malT (I6N99_20515)	malT:c.1625G>A	malT:p.Gly542Asp	Carbohydrate metabolism and transport	Carbohydrate metabolism (maltose)
		Chromosome	4889599	SNV	1	C	G	54	54	100	0.37037	62.6852	CDS: I6N99_24035	I6N99_24035:c.303C>G	I6N99_24035:p.His101Gln	Signal transduction mechanisms	Two-component system
		pUUH239.2	71274	SNV	1	G	T	63	63	100	0.380952	63.0952	CDS: repA22 (PUUH_pUUH2392p0069)	repA2:c.933C>A
		pUUH239.2	178247	SNV	1	G	T	48	48	100	0.375	63.0833
